# Leveraging the Genetic Correlation between Traits Improves the Detection of Epistasis in Genome-wide Association Studies

**DOI:** 10.1101/2022.11.30.518547

**Authors:** Julian Stamp, Alan DenAdel, Daniel Weinreich, Lorin Crawford

## Abstract

Epistasis, commonly defined as the interaction between genetic loci, is known to play an important role in the phenotypic variation of complex traits. As a result, many statistical methods have been developed to identify genetic variants that are involved in epistasis, and nearly all of these approaches carry out this task by focusing on analyzing one trait at a time. Previous studies have shown that jointly modeling multiple phenotypes can often dramatically increase statistical power for association mapping. In this study, we present the “multivariate MArginal ePIstasis Test” (mvMAPIT) — a multi-outcome generalization of a recently proposed epistatic detection method which seeks to detect *marginal epistasis* or the combined pairwise interaction effects between a given variant and all other variants. By searching for marginal epistatic effects, one can identify genetic variants that are involved in epistasis without the need to identify the exact partners with which the variants interact — thus, potentially alleviating much of the statistical and computational burden associated with conventional explicit search-based methods. Our proposed mvMAPIT builds upon this strategy by taking advantage of correlation structure between traits to improve the identification of variants involved in epistasis. We formulate mvMAPIT as a multivariate linear mixed model and develop a multi-trait variance component estimation algorithm for efficient parameter inference and *P*-value computation. Together with reasonable model approximations, our proposed approach is scalable to moderately sized GWA studies. With simulations, we illustrate the benefits of mvMAPIT over univariate (or single-trait) epistatic mapping strategies. We also apply mvMAPIT framework to protein sequence data from two broadly neutralizing anti-influenza antibodies and approximately 2,000 heterogenous stock of mice from the Wellcome Trust Centre for Human Genetics. The mvMAPIT R package can be downloaded at https://github.com/lcrawlab/mvMAPIT.
