## Supplemental Table S6 for "Leveraging the Genetic Correlation between Traits Improves the Detection of Epistasis in Genome-wide Association Studies"

### Sheet: Sheet 1
Antibody	Residue	Antigen #1	Antigen #2	Antigen #1 P-value	Antigen #2 P-value	Covariance P-value	Fisher P-value	Harmonic Mean P-value
CR6261	112	H1	H9	0.693323	0.282926	0.272146	0.438998	0.346768
CR6261	29	H1	H9	0	0	0.187418	0	0
CR6261	35	H1	H9	0	0	0.189028	0	0
CR6261	65	H1	H9	0.235851	0.800467	0.685714	0.664657	0.431805
CR6261	66	H1	H9	0.115117	0.329097	0.0915542	0.0787511	0.132462
CR6261	69	H1	H9	0.189858	0.127783	0.549344	0.195116	0.201164
CR6261	82	H1	H9	0.182867	7.78544e-07	0.901552	1.83254e-05	2.33562e-06
CR6261	83	H1	H9	0	0.0537224	0.0932527	0	0
CR6261	84	H1	H9	0.109551	9.46049e-07	0.114122	2.19801e-06	2.8381e-06
CR6261	85	H1	H9	0.0752657	0.130173	0.200678	0.0523951	0.1156
CR6261	87	H1	H9	0.0573278	0.053982	0.10391	0.013307	0.0658011
CR9114	103	H1	H3	0.0290236	0.648359	0.0405968	0.0259219	0.0494808
CR9114	113	H1	H3	0.00932798	0.00813952	0.987082	0.00416782	0.0129828
CR9114	30	H1	H3	0.00571294	0.00708359	0.00952138	4.81001e-05	0.00712184
CR9114	35	H1	H3	0.0159145	0.00574628	0.837499	0.00424183	0.0126021
CR9114	36	H1	H3	0.00764686	0.00598514	0.0142035	7.5877e-05	0.00814646
CR9114	57	H1	H3	0.00591293	0.006007	0.150019	0.000462844	0.00876529
CR9114	64	H1	H3	0.00706453	0.00579972	0.964894	0.00247211	0.00952348
CR9114	65	H1	H3	0.00637867	0.00600308	0.102554	0.000357037	0.00900618
CR9114	66	H1	H3	0.00580087	0.00603434	0.0142618	6.02983e-05	0.00734892
CR9114	79	H1	H3	0.522396	0.890297	0.0142073	0.123017	0.0408586
CR9114	82	H1	H3	0.00598161	0.00597235	0.0265251	0.000105228	0.00805764
CR9114	83	H1	H3	0.00572682	0.00599908	0.0117421	5.00676e-05	0.00703445
CR9114	84	H1	H3	0.0160133	0.012924	0.328731	0.00385287	0.0209988
CR9114	85	H1	H3	0.0175736	0.00927711	0.399679	0.00372004	0.0179428
CR9114	92	H1	H3	0.0381989	0.829056	0.26595	0.144748	0.0963235
CR9114	95	H1	H3	0.280203	0.023157	0.0500141	0.0134025	0.044946
